# Altered DNA methylation in ion transport and immune signalling genes is associated with severity in Pancreatic Ductal Adenocarcinoma

**DOI:** 10.1101/2021.06.14.448193

**Authors:** Ankita Chatterjee, Akash Bararia, Debopriyo Ganguly, Paromita Roy, Sudeep Banerjee, Shibajyoti Ghosh, Sumit Gulati, Supriyo Ghatak, Bitan Kumar Chattopadhay, Arindam Maitra, Priyadarshi Basu, Aniruddha Chatterjee, Nilabja Sikdar

**Affiliations:** Human Genetics Unit, Indian Statistical Institute, Kolkata, India; National Institute of Biomedical Genomics, Kalyani, India; Department of Pathology & Department of Gastrointestinal Surgery, Tata Medical Center, Rajarhat, Kolkata, India; Department of General Surgery, Medical College and Hospital, Kolkata, India; Department of HPB Surgery, Calcutta Medical Research Institute, Kolkata, India; Department of General Surgery, IPGMER & SSKM Hospital, Kolkata, India; Department of Pathology, Dunedin School of Medicine, University of Otago, Dunedin, New Zealand

**Author notes:** **Correspondence:** NilabjaSikdar, Ramalingawami Fellow/Scientist D, Human Genetics Unit, Biological Sciences Division, 203, B. T. Road Kolkata -700108.

**Keywords:** Pancreatic-Ductal Adenocarcinoma_2_, 450K DNA methylation_3_, transcription_4_, ion-transport pathway_5_, interferon signalling_6_. (Min.5-Max. 8)

## Abstract

**Background:** Pancreatic ductal adenocarcinoma (PDAC) is one of the leading cancers worldwide and has a poor survival, with a relative five-year survival rate of only 8.5%. In this study we investigated epigenetic marksassociated with PDAC severity and prognosis, through studying alterations in DNA methylation patterns.

**Methods:** DNA methylome for tumor and adjacent normal tissue samples from PDAC patients (n=7) were generated using Illumina 450K bead chips. Differentially methylated positions (DMPs) were identified with |delta beta| > 0.2 and p-value<0.01 by comparing tumors with the adjacent normal tissues. Validation of differential methylation and associated gene expression at selected genes was carried out in an independent cohort PDAC patient.

**Results:** We identified 76 DMPs in PDAC patients that mapped to 43 genes. Among them, 44.7% (n=34) were hypo-methylated and 55.3% (n=42) were hyper-methylated DMPs in cancer samples. The trends of change in methylation at these 76 DMPs from well to moderate were like that from moderate to poorly differentiated cancer samples. The gradual trend in differential methylation was observed both in our cohort and the TCGA-PAAD cohort, suggesting methylation marks can serve as early indicators of disease pathology. Altered promoter methylation, which may affect gene expression, was observed for transcription regulators (*BHLHE23, GSC2, FOXE1* and *TWIST1*), gated ion channels (*KCNA6*, and *CACNB2*), tumor suppressors (*RASSF1*, *SPRED2*, and *NPY*) and genes functioning in interferon signalling (*SIGIRR*, *MX2*, and *OAS2*). We also have compared the TCGA-PAAD dataset with normal pancreatic tissue data from GTEx V8 dataset leading to a confluent observation.

**Conclusions:** We reported the first study on methylome in PDAC tumors from patients in India. We identified altered DNA methylation associated with increasing severity in PDAC among some genes like SIGIRR, MX2 along with other previously reported loci. We also concluded a confluence in our observation when comparing the TCGA-PAAD dataset with GTEx V8 dataset.
