## Supplementary Table for "Altered DNA methylation in ion transport and immune signalling genes is associated with severity in Pancreatic Ductal Adenocarcinoma"

### Sheet: suppl tab 1
Supplementary table 1: Details of the PAAD samples in the TCGA cohort
Srl	tcga_participant_barcode	CLI_years_to_birth	CLI_vital_status	CLI_days_to_death	CLI_days_to_last_followup	CLI_tumor_tissue_site	CLI_pathologic_stage	CLI_pathology_T_stage	CLI_pathology_N_stage	CLI_pathology_M_stage	CLI_gender	CLI_date_of_initial_pathologic_diagnosis	CLI_radiation_therapy	CLI_histological_type	CLI_number_pack_years_smoked	CLI_year_of_tobacco_smoking_onset	CLI_residual_tumor	CLI_number_of_lymph_nodes	CLI_race
1	TCGA-2J-AAB1	65	1	66	NA	pancreas	stage iib	t3	n1	m0	male	2012	no	pancreas-adenocarcinoma-other subtype	25	1962	r0	7	white
2	TCGA-2J-AAB4	48	0	NA	729	pancreas	stage iib	t2	n1	m0	male	2012	no	pancreas-adenocarcinoma-other subtype	NA	NA	r0	0	white
3	TCGA-2J-AAB6	75	1	293	NA	pancreas	stage iia	t3	n0	m0	male	2012	no	pancreas-adenocarcinoma ductal type	NA	NA	r0	0	white
4	TCGA-2J-AAB8	71	0	NA	80	pancreas	stage iib	t3	n1	m0	male	2012	NA	pancreas-adenocarcinoma ductal type	NA	NA	r1	3	white
5	TCGA-2J-AAB9	70	1	627	NA	pancreas	stage iib	t3	n1	m0	female	2012	yes	pancreas-adenocarcinoma ductal type	NA	NA	r0	6	white
6	TCGA-2J-AABA	55	1	607	NA	pancreas	stage iib	t3	n1	m0	male	2012	no	pancreas-adenocarcinoma ductal type	51	NA	r1	2	white
7	TCGA-2J-AABE	73	0	NA	676	pancreas	stage iia	t3	n0	m0	male	2012	yes	pancreas-adenocarcinoma ductal type	2.2	1960	r0	0	white
8	TCGA-2J-AABF	73	1	691	NA	pancreas	stage iib	t3	n1	m0	male	2012	yes	pancreas-adenocarcinoma ductal type	7.5	1960	r1	4	white
9	TCGA-2J-AABH	61	0	NA	1287	pancreas	stage iia	t3	n0	m0	male	2011	no	pancreas-adenocarcinoma-other subtype	NA	NA	r0	0	white
10	TCGA-2J-AABI	55	0	NA	969	pancreas	stage iia	t3	n0	m0	female	2011	yes	pancreas-adenocarcinoma-other subtype	42	1973	r0	0	white
11	TCGA-2J-AABK	71	0	NA	484	pancreas	stage iib	t3	n1	m0	male	2012	yes	pancreas-adenocarcinoma ductal type	NA	NA	r1	2	white
12	TCGA-2J-AABO	43	0	NA	440	pancreas	stage iib	t3	n1	m0	male	2013	yes	pancreas-adenocarcinoma ductal type	7.5	1993	r0	8	white
13	TCGA-2J-AABP	58	0	NA	463	pancreas	stage iib	t3	n1	m0	female	2013	no	pancreas-undifferentiated carcinoma	NA	NA	r0	1	white
14	TCGA-2J-AABR	60	0	NA	438	pancreas	stage iia	t3	n0	m0	female	2013	no	pancreas-adenocarcinoma ductal type	NA	NA	r0	0	white
15	TCGA-2J-AABT	72	0	NA	319	pancreas	stage iib	t3	n1	m0	female	2012	NA	pancreas-adenocarcinoma ductal type	NA	NA	r0	1	white
16	TCGA-2J-AABU	56	1	277	NA	pancreas	stage iib	t3	n1	m0	male	2012	no	pancreas-adenocarcinoma ductal type	NA	NA	r0	2	white
17	TCGA-2J-AABV	74	1	652	NA	pancreas	stage iib	t3	n1	m0	male	2012	no	pancreas-adenocarcinoma ductal type	30	NA	r1	13	white
18	TCGA-2L-AAQA	76	1	143	NA	pancreas	stage iib	t3	n1	mx	male	2010	no	pancreas-adenocarcinoma ductal type	30	NA	r1	6	white
19	TCGA-2L-AAQE	56	1	684	NA	pancreas	stage iib	t3	n1	m0	male	2011	no	pancreas-adenocarcinoma ductal type	30	NA	r0	1	white
20	TCGA-2L-AAQI	66	1	103	NA	pancreas	stage iib	t3	n1	mx	male	2011	no	pancreas-adenocarcinoma ductal type	NA	NA	r1	6	white
21	TCGA-2L-AAQJ	49	1	394	NA	pancreas	stage iii	t4	n0	mx	female	2010	no	pancreas-adenocarcinoma ductal type	NA	NA	r1	0	white
22	TCGA-2L-AAQL	82	1	292	NA	pancreas	stage iib	t3	n1	mx	male	2011	no	pancreas-adenocarcinoma ductal type	NA	NA	rx	3	white
23	TCGA-2L-AAQM	52	0	NA	1383	pancreas	stage iib	t3	n1	mx	male	2010	no	pancreas-adenocarcinoma-other subtype	NA	NA	r1	16	white
24	TCGA-3A-A9I5	57	0	NA	1794	pancreas	NA	NA	n0	mx	male	2009	yes	pancreas-adenocarcinoma ductal type	NA	NA	r0	0	white
25	TCGA-3A-A9I7	45	0	NA	1323	pancreas	stage iib	t3	n1	mx	male	2010	yes	pancreas-adenocarcinoma ductal type	NA	NA	r0	2	black or african american
26	TCGA-3A-A9I9	67	1	634	NA	pancreas	stage iia	t3	n0	mx	male	2011	yes	pancreas-adenocarcinoma ductal type	75	NA	r0	0	white
27	TCGA-3A-A9IB	69	1	224	NA	pancreas	stage iib	t3	n1	mx	female	2011	no	pancreas-adenocarcinoma ductal type	5	1962	r0	5	white
28	TCGA-3A-A9IC	61	1	738	NA	pancreas	stage iib	t3	n1	mx	female	2011	yes	pancreas-adenocarcinoma ductal type	NA	NA	r0	4	white
29	TCGA-3A-A9IH	66	0	NA	1021	pancreas	stage ia	t1	n0	mx	female	2012	no	pancreas-adenocarcinoma ductal type	NA	NA	r0	0	white
30	TCGA-3A-A9IJ	65	0	NA	1854	pancreas	stage ib	t2	n0	mx	male	2009	no	pancreas-adenocarcinoma-other subtype	25	1954	r0	0	white
31	TCGA-3A-A9IL	39	0	NA	2741	pancreas	stage i	t1	NA	mx	female	2007	no	pancreas-adenocarcinoma-other subtype	NA	NA	r0	5	white
32	TCGA-3A-A9IN	62	0	NA	2084	pancreas	stage ib	t2	nx	mx	female	2008	yes	pancreas-adenocarcinoma-other subtype	NA	NA	r1	NA	white
33	TCGA-3A-A9IO	55	0	NA	1942	pancreas	NA	tx	nx	mx	male	2009	no	pancreas-adenocarcinoma-other subtype	NA	NA	r0	NA	white
34	TCGA-3A-A9IR	64	0	NA	1542	pancreas	stage ib	t2	n0	mx	female	2010	no	pancreas-adenocarcinoma-other subtype	NA	1989	r0	0	white
35	TCGA-3A-A9IS	67	0	NA	998	pancreas	stage ib	t2	n0	mx	male	2010	no	pancreas-adenocarcinoma-other subtype	NA	NA	r0	0	white
36	TCGA-3A-A9IU	65	1	458	NA	pancreas	stage iib	t3	n1	mx	male	2011	no	pancreas-adenocarcinoma ductal type	NA	NA	r0	2	white
37	TCGA-3A-A9IV	59	0	NA	1103	pancreas	stage ib	t2	n0	mx	female	2011	no	pancreas-adenocarcinoma-other subtype	NA	NA	r0	0	white
38	TCGA-3A-A9IX	40	0	NA	1037	pancreas	stage ia	t1	n0	mx	male	2012	yes	pancreas-adenocarcinoma ductal type	2.3	1988	r0	0	white
39	TCGA-3A-A9IZ	47	1	308	NA	pancreas	stage iib	t3	n1	mx	male	2012	no	pancreas-adenocarcinoma ductal type	NA	NA	r1	3	white
40	TCGA-3A-A9J0	75	0	NA	743	pancreas	stage iib	t3	n1	mx	male	2012	no	pancreas-adenocarcinoma ductal type	NA	NA	r0	5	white
41	TCGA-3E-AAAY	67	0	NA	2285	pancreas	stage iib	t3	n1	mx	male	2008	no	pancreas-adenocarcinoma ductal type	NA	NA	NA	5	white
42	TCGA-3E-AAAZ	71	1	2182	NA	pancreas	stage iia	t3	n0	mx	male	2008	NA	pancreas-adenocarcinoma ductal type	NA	NA	NA	0	white
43	TCGA-F2-6879	57	1	334	NA	pancreas	stage iib	t3	n1	m0	male	2009	no	pancreas-adenocarcinoma-other subtype	NA	NA	r0	2	white
44	TCGA-F2-6880	70	0	NA	295	pancreas	stage iib	t3	n1	m0	male	2009	no	pancreas-adenocarcinoma ductal type	15	NA	r0	1	white
45	TCGA-F2-7273	54	1	592	NA	pancreas	stage iib	t3	n1	m0	male	2011	yes	pancreas-adenocarcinoma ductal type	NA	NA	r1	3	black or african american
46	TCGA-F2-7276	64	1	216	NA	pancreas	stage iib	t3	n1	m0	male	2011	no	pancreas-adenocarcinoma ductal type	NA	NA	r0	9	white
47	TCGA-F2-A44G	79	1	233	NA	pancreas	stage iib	t3	n1	m0	female	2012	yes	pancreas-adenocarcinoma ductal type	NA	NA	r1	3	white
48	TCGA-F2-A44H	65	0	NA	586	pancreas	stage iia	t3	n0	m0	male	2012	yes	pancreas-adenocarcinoma ductal type	NA	NA	r0	0	white
49	TCGA-F2-A7TX	77	1	95	NA	pancreas	stage iib	t3	n1	m0	male	2013	no	pancreas-adenocarcinoma ductal type	NA	NA	r1	7	white
50	TCGA-F2-A8YN	76	0	NA	517	pancreas	stage iia	t3	n0	m0	male	2013	no	pancreas-adenocarcinoma ductal type	60	NA	r1	0	white
51	TCGA-FB-A4P5	69	1	179	NA	pancreas	stage iib	t3	n1	mx	female	2012	NA	pancreas-adenocarcinoma ductal type	40	1968	r0	4	white
52	TCGA-FB-A4P6	54	0	NA	767	pancreas	stage iib	t3	n1	mx	male	2012	yes	pancreas-adenocarcinoma ductal type	25	1987	NA	1	white
53	TCGA-FB-A545	72	1	732	NA	pancreas	stage iib	t3	n1	m0	female	2012	yes	pancreas-adenocarcinoma ductal type	NA	NA	NA	4	white
54	TCGA-FB-A5VM	74	1	498	NA	pancreas	stage ib	t2	n0	m0	male	2012	no	pancreas-adenocarcinoma ductal type	24	1953	r0	0	white
55	TCGA-FB-A78T	71	1	375	NA	pancreas	stage iib	t3	n1	m0	female	2013	no	pancreas-adenocarcinoma ductal type	2	1980	r0	4	white
56	TCGA-FB-A7DR	48	1	353	NA	pancreas	stage iia	t3	nx	m0	male	2012	no	pancreas-colloid (mucinous non-cystic) carcinoma	20	1993	r0	NA	asian
57	TCGA-FB-AAPP	71	1	485	NA	pancreas	stage iib	t3	n1	mx	male	2009	yes	pancreas-adenocarcinoma ductal type	NA	NA	r0	3	white
58	TCGA-FB-AAPQ	65	1	1130	NA	pancreas	stage iib	t3	n1	mx	male	2008	no	pancreas-adenocarcinoma ductal type	25	1983	r0	4	white
59	TCGA-FB-AAPS	62	0	NA	228	pancreas	stage iib	t2	n1	mx	female	2008	yes	pancreas-adenocarcinoma ductal type	10	1960	r0	1	white
60	TCGA-FB-AAPU	41	1	381	NA	pancreas	stage iia	t3	n0	mx	female	2008	no	pancreas-adenocarcinoma ductal type	NA	NA	r1	0	asian
61	TCGA-FB-AAPY	71	1	1059	NA	pancreas	stage iib	t2	n1	mx	male	2007	yes	pancreas-adenocarcinoma ductal type	25	1960	r0	2	white
62	TCGA-FB-AAPZ	54	0	NA	716	pancreas	stage iib	t2	n1	mx	male	2008	no	pancreas-adenocarcinoma ductal type	NA	NA	r0	1	white
63	TCGA-FB-AAQ0	68	1	473	NA	pancreas	stage iia	t3	n0	mx	male	2011	no	pancreas-adenocarcinoma ductal type	NA	NA	r0	0	white
64	TCGA-FB-AAQ1	49	1	123	NA	pancreas	stage iib	t3	n1	mx	male	2011	no	pancreas-adenocarcinoma ductal type	NA	NA	r1	3	white
65	TCGA-FB-AAQ2	81	1	153	NA	pancreas	stage iib	t3	n1	mx	female	2011	no	pancreas-adenocarcinoma ductal type	NA	NA	r1	2	white
66	TCGA-FB-AAQ3	65	1	31	NA	pancreas	stage iib	t3	n1	mx	female	2010	no	pancreas-adenocarcinoma ductal type	NA	NA	r0	1	white
67	TCGA-FB-AAQ6	85	1	244	NA	pancreas	stage ia	t1	n0	mx	male	2011	no	pancreas-adenocarcinoma ductal type	NA	NA	r0	0	white
68	TCGA-FZ-5919	59	1	741	NA	pancreas	stage iib	t3	n1	mx	female	2007	no	pancreas-adenocarcinoma ductal type	NA	NA	NA	9	white
69	TCGA-FZ-5920	52	1	61	NA	pancreas	stage iib	t3	n1	m0	male	2007	no	pancreas-adenocarcinoma ductal type	NA	NA	r0	3	black or african american
70	TCGA-FZ-5921	85	1	155	NA	pancreas	stage iib	t3	n1	m0	female	2007	yes	pancreas-adenocarcinoma ductal type	NA	NA	NA	1	NA
71	TCGA-FZ-5922	81	1	1101	NA	pancreas	stage iia	t3	n0	m0	male	2007	no	pancreas-adenocarcinoma ductal type	NA	NA	r0	0	white
72	TCGA-FZ-5923	71	1	619	NA	pancreas	stage iv	t4	n1	m1	male	2008	no	pancreas-adenocarcinoma ductal type	NA	NA	r0	1	white
73	TCGA-FZ-5924	83	1	480	NA	pancreas	stage iia	t3	n1	m0	male	2008	no	pancreas-adenocarcinoma ductal type	NA	NA	r0	2	white
74	TCGA-FZ-5926	73	1	541	NA	pancreas	stage iii	t3	n1	m0	female	2001	no	pancreas-adenocarcinoma ductal type	NA	NA	r0	8	white
75	TCGA-H6-8124	56	0	NA	392	pancreas	stage iib	t3	n1	m0	female	2011	yes	pancreas-adenocarcinoma ductal type	3.5	1969	r0	2	white
76	TCGA-H6-A45N	88	1	421	NA	pancreas	stage iib	t3	n1	mx	female	2012	no	pancreas-adenocarcinoma-other subtype	1	NA	NA	1	white
77	TCGA-H8-A6C1	53	0	NA	671	pancreas	stage iia	t3	n0	mx	male	2012	no	pancreas-adenocarcinoma-other subtype	30	1982	r0	0	white
78	TCGA-HV-A5A3	50	1	128	NA	pancreas	stage iia	t3	nx	mx	male	2012	no	pancreas-adenocarcinoma ductal type	NA	NA	NA	5	asian
79	TCGA-HV-A5A4	72	0	NA	232	pancreas	stage iia	t3	n0	mx	female	2012	no	pancreas-adenocarcinoma ductal type	NA	NA	NA	1	asian
80	TCGA-HV-A5A5	61	0	NA	289	pancreas	stage iib	t3	n1	m0	female	2012	no	pancreas-adenocarcinoma ductal type	NA	NA	NA	2	asian
81	TCGA-HV-A5A6	65	1	2036	NA	pancreas	stage iib	t3	n1b	m0	female	2001	no	pancreas-adenocarcinoma ductal type	NA	NA	r0	2	asian
82	TCGA-HV-A7OL	70	0	NA	252	pancreas	stage iia	t3	n0	mx	male	2012	no	pancreas-adenocarcinoma ductal type	NA	NA	r2	NA	asian
83	TCGA-HV-A7OP	72	0	NA	978	pancreas	stage iib	t3	n1	m0	male	2012	yes	pancreas-adenocarcinoma-other subtype	NA	NA	r0	7	asian
84	TCGA-HV-AA8V	50	0	NA	920	pancreas	stage iib	t3	n1	mx	male	2012	no	pancreas-adenocarcinoma ductal type	60	NA	r2	3	asian
85	TCGA-HV-AA8X	75	1	532	NA	pancreas	stage iib	t2	n1	mx	female	2013	no	pancreas-adenocarcinoma ductal type	NA	NA	r2	3	asian
86	TCGA-HZ-7289	77	1	661	NA	pancreas	stage iib	t3	n1	mx	male	2010	no	pancreas-adenocarcinoma-other subtype	NA	NA	rx	1	white
87	TCGA-HZ-7918	72	0	NA	969	pancreas	stage iib	t3	n1	m0	male	2011	yes	pancreas-adenocarcinoma ductal type	NA	NA	r0	11	white
88	TCGA-HZ-7919	52	1	593	NA	pancreas	stage iib	t3	n1	m0	female	2011	NA	pancreas-adenocarcinoma ductal type	NA	NA	r1	2	white
89	TCGA-HZ-7920	71	1	236	NA	pancreas	stage ib	t2	n0	mx	male	2011	yes	pancreas-adenocarcinoma ductal type	NA	NA	r0	0	white
90	TCGA-HZ-7922	61	0	NA	4	pancreas	stage iib	t3	n1	mx	female	2011	NA	pancreas-adenocarcinoma ductal type	NA	NA	r0	3	white
91	TCGA-HZ-7923	65	0	NA	314	pancreas	stage iia	t3	n0	mx	male	2011	no	pancreas-adenocarcinoma ductal type	NA	NA	r0	0	white
92	TCGA-HZ-7924	60	0	NA	840	pancreas	stage iia	t3	n0	mx	female	2011	no	pancreas-adenocarcinoma ductal type	NA	NA	r0	0	white
93	TCGA-HZ-7925	66	1	614	NA	pancreas	stage iib	t3	n1	mx	male	2011	no	pancreas-adenocarcinoma ductal type	NA	NA	r0	2	white
94	TCGA-HZ-7926	57	1	518	NA	pancreas	stage iib	t3	n1	mx	male	2011	NA	pancreas-adenocarcinoma ductal type	NA	NA	rx	2	black or african american
95	TCGA-HZ-8001	69	0	NA	706	pancreas	stage iii	t4	n0	mx	male	2011	no	pancreas-adenocarcinoma ductal type	NA	NA	r0	0	white
96	TCGA-HZ-8002	61	1	366	NA	pancreas	stage iib	t3	n1	mx	male	2011	no	pancreas-adenocarcinoma ductal type	NA	NA	r0	4	white
97	TCGA-HZ-8003	65	1	596	NA	pancreas	stage iib	t3	n1	mx	female	2011	no	pancreas-adenocarcinoma ductal type	NA	NA	r0	1	white
98	TCGA-HZ-8005	81	1	120	NA	pancreas	stage iib	t3	n1	mx	male	2012	no	pancreas-adenocarcinoma ductal type	NA	NA	r1	8	white
99	TCGA-HZ-8315	54	1	299	NA	pancreas	stage iia	t3	n0	mx	female	2012	NA	pancreas-adenocarcinoma ductal type	NA	NA	r1	0	white
100	TCGA-HZ-8317	69	1	378	NA	pancreas	stage iib	t3	n1	mx	female	2012	yes	pancreas-adenocarcinoma ductal type	NA	NA	r1	4	white
101	TCGA-HZ-8519	73	0	NA	454	pancreas	stage ia	t1	n0	mx	male	2012	yes	pancreas-adenocarcinoma-other subtype	NA	NA	r0	0	white
102	TCGA-HZ-8636	58	1	545	NA	pancreas	stage iv	t3	n0	m1	female	2012	NA	pancreas-adenocarcinoma ductal type	NA	NA	r1	0	white
103	TCGA-HZ-8637	76	1	517	NA	pancreas	stage iib	t3	n1	mx	female	2012	yes	pancreas-adenocarcinoma ductal type	NA	NA	r0	1	white
104	TCGA-HZ-8638	84	1	151	NA	pancreas	stage ia	t1	n0	mx	female	2012	no	pancreas-colloid (mucinous non-cystic) carcinoma	NA	NA	r0	0	white
105	TCGA-HZ-A49G	58	0	NA	660	pancreas	stage iib	t2	n1	mx	female	2012	yes	pancreas-adenocarcinoma ductal type	NA	NA	r1	3	white
106	TCGA-HZ-A49H	68	0	NA	491	pancreas	stage iib	t3	n1	mx	female	2012	no	pancreas-adenocarcinoma ductal type	NA	NA	r0	1	white
107	TCGA-HZ-A49I	77	1	308	NA	pancreas	stage iib	t3	n1	mx	male	2012	yes	pancreas-adenocarcinoma ductal type	NA	NA	r1	3	white
108	TCGA-HZ-A4BH	75	0	NA	194	pancreas	stage iib	t3	n1b	mx	male	2011	NA	pancreas-adenocarcinoma ductal type	NA	NA	r1	4	white
109	TCGA-HZ-A4BK	72	0	NA	657	pancreas	stage iib	t3	n1	mx	male	2012	yes	pancreas-adenocarcinoma-other subtype	NA	NA	r1	2	white
110	TCGA-HZ-A77O	77	1	160	NA	pancreas	stage iib	t2	n1	mx	female	2013	no	pancreas-adenocarcinoma ductal type	NA	NA	r0	4	white
111	TCGA-HZ-A77P	77	0	NA	330	pancreas	stage iib	t3	n1	mx	male	2013	no	pancreas-adenocarcinoma-other subtype	NA	NA	r0	1	white
112	TCGA-HZ-A77Q	55	0	NA	33	pancreas	stage iib	t3	n1	mx	female	2013	NA	pancreas-adenocarcinoma-other subtype	15	1983	r0	1	white
113	TCGA-HZ-A8P0	76	0	NA	0	pancreas	stage iib	t3	n1	mx	male	2013	NA	pancreas-adenocarcinoma ductal type	20	1968	r0	15	white
114	TCGA-HZ-A8P1	81	0	NA	7	pancreas	stage ib	t2	n0	mx	male	2013	NA	pancreas-adenocarcinoma ductal type	15	1952	r0	0	white
115	TCGA-HZ-A9TJ	70	0	NA	603	pancreas	stage iv	t3	n0	m1	male	2013	no	pancreas-adenocarcinoma-other subtype	NA	NA	r0	0	white
116	TCGA-IB-7644	65	1	394	NA	pancreas	stage iv	t3	n1	m1	female	2011	no	pancreas-adenocarcinoma ductal type	30	1981	r1	3	white
117	TCGA-IB-7645	44	1	1502	NA	pancreas	stage iib	t3	n1	m0	female	2007	no	pancreas-adenocarcinoma ductal type	NA	NA	r0	5	NA
118	TCGA-IB-7646	60	1	145	NA	pancreas	stage iib	t3	n1	m0	male	2007	no	pancreas-adenocarcinoma ductal type	NA	NA	r1	6	white
119	TCGA-IB-7647	41	1	666	NA	pancreas	stage iib	t3	n1	m0	male	2008	no	pancreas-adenocarcinoma ductal type	NA	NA	r1	14	white
120	TCGA-IB-7649	73	1	467	NA	pancreas	stage iib	t3	n1	m0	female	2007	no	pancreas-adenocarcinoma ductal type	57	1951	r1	5	NA
121	TCGA-IB-7651	64	1	603	NA	pancreas	stage iib	t3	n1	m0	female	2009	no	pancreas-adenocarcinoma ductal type	20	1989	r0	3	white
122	TCGA-IB-7652	49	0	NA	1116	pancreas	stage iib	t3	n1	m0	female	2011	no	pancreas-adenocarcinoma ductal type	NA	NA	r1	1	asian
123	TCGA-IB-7654	80	1	476	NA	pancreas	stage iib	t2	n1	m0	male	2008	no	pancreas-adenocarcinoma ductal type	NA	NA	r0	2	white
124	TCGA-IB-7885	78	0	NA	1257	pancreas	stage iib	t3	n1	m0	female	2010	no	pancreas-adenocarcinoma ductal type	20	1960	r0	3	white
125	TCGA-IB-7886	80	1	123	NA	pancreas	stage iib	t3	n1	m0	male	2010	no	pancreas-adenocarcinoma ductal type	35	1975	r1	4	white
126	TCGA-IB-7887	62	1	110	NA	pancreas	stage iib	t3	n1	m0	female	2009	no	pancreas-adenocarcinoma ductal type	20	NA	r1	3	white
127	TCGA-IB-7888	66	1	1332	NA	pancreas	stage iia	t3	n0	m0	female	2008	no	pancreas-adenocarcinoma ductal type	NA	NA	r0	0	black or african american
128	TCGA-IB-7889	85	1	481	NA	pancreas	stage iib	t3	n1	m0	female	2011	no	pancreas-adenocarcinoma ductal type	NA	NA	r0	3	white
129	TCGA-IB-7890	73	1	598	NA	pancreas	stage ib	t2	n0	m0	male	2008	no	pancreas-adenocarcinoma ductal type	NA	NA	r0	0	NA
130	TCGA-IB-7891	49	1	913	NA	pancreas	stage iib	t3	n1	m0	female	2011	no	pancreas-adenocarcinoma ductal type	29	1980	r0	7	white
131	TCGA-IB-7893	64	1	117	NA	pancreas	stage iia	t3	n0	m0	male	2009	no	pancreas-adenocarcinoma ductal type	NA	NA	r0	0	white
132	TCGA-IB-7897	53	1	486	NA	pancreas	stage iib	t3	n1	m0	female	2008	no	pancreas-adenocarcinoma ductal type	NA	NA	r0	2	white
133	TCGA-IB-8126	79	0	NA	462	pancreas	stage iii	t4	n1	m0	female	2011	no	pancreas-adenocarcinoma ductal type	4	1957	r1	5	white
134	TCGA-IB-8127	59	0	NA	522	pancreas	stage iib	t3	n1	m0	male	2011	no	pancreas-adenocarcinoma ductal type	40	1971	r1	3	white
135	TCGA-IB-A5SO	71	1	365	NA	pancreas	stage iib	t3	n1	m0	male	2012	no	pancreas-adenocarcinoma ductal type	NA	NA	r0	3	white
136	TCGA-IB-A5SP	77	0	NA	482	pancreas	stage iia	t3	n0	m0	male	2011	no	pancreas-adenocarcinoma ductal type	NA	NA	r1	0	white
137	TCGA-IB-A5SQ	56	1	219	NA	pancreas	stage ib	t2	n0	m0	female	2012	no	pancreas-adenocarcinoma ductal type	NA	NA	r0	0	white
138	TCGA-IB-A5SS	64	1	460	NA	pancreas	stage iib	t3	n1	m0	female	2011	no	pancreas-adenocarcinoma ductal type	20	1991	r0	5	white
139	TCGA-IB-A5ST	64	0	NA	635	pancreas	stage iib	t3	n1	m0	female	2012	no	pancreas-adenocarcinoma ductal type	NA	NA	r0	2	white
140	TCGA-IB-A6UF	63	0	NA	666	pancreas	stage iib	t3	n1	m0	male	2012	no	pancreas-adenocarcinoma ductal type	40	1973	r1	7	white
141	TCGA-IB-A6UG	65	1	41	NA	pancreas	stage iib	t3	n1	m0	male	2012	no	pancreas-adenocarcinoma ductal type	33.75	1968	r1	16	white
142	TCGA-IB-A7LX	57	1	250	NA	pancreas	stage iib	t3	n1	mx	male	2012	no	pancreas-adenocarcinoma ductal type	NA	NA	r0	4	white
143	TCGA-IB-A7M4	81	0	NA	483	pancreas	stage iib	t3	n1	mx	male	2013	no	pancreas-adenocarcinoma ductal type	52	1956	r0	1	white
144	TCGA-IB-AAUM	76	0	NA	8	pancreas	stage iib	t2	n1	m0	male	2013	no	pancreas-adenocarcinoma ductal type	NA	NA	r0	1	white
145	TCGA-IB-AAUN	74	1	144	NA	pancreas	stage ib	t2	n0	m0	female	2013	no	pancreas-adenocarcinoma ductal type	NA	NA	r1	0	white
146	TCGA-IB-AAUO	64	1	239	NA	pancreas	stage iib	t3	n1	m0	female	2013	no	pancreas-adenocarcinoma ductal type	NA	NA	r1	5	white
147	TCGA-IB-AAUP	68	0	NA	431	pancreas	stage iib	t3	n1	m0	male	2013	no	pancreas-adenocarcinoma ductal type	NA	NA	r1	7	white
148	TCGA-IB-AAUQ	50	1	183	NA	pancreas	stage iib	t3	n1	m0	male	2013	no	pancreas-adenocarcinoma ductal type	69	1978	r1	13	white
149	TCGA-IB-AAUR	67	0	NA	338	pancreas	stage iib	t3	n1	m0	male	2013	no	pancreas-adenocarcinoma ductal type	NA	NA	r1	9	white
150	TCGA-IB-AAUS	84	0	NA	225	pancreas	stage iib	t3	n1	m0	female	2013	no	pancreas-adenocarcinoma ductal type	40	1948	r1	2	white
151	TCGA-IB-AAUT	65	0	NA	287	pancreas	stage iib	t2	n1	m0	male	2013	no	pancreas-colloid (mucinous non-cystic) carcinoma	15	1988	r1	7	white
152	TCGA-IB-AAUU	35	0	NA	245	pancreas	stage iib	t3	n1	m0	male	2013	no	pancreas-adenocarcinoma ductal type	15	NA	r0	2	white
153	TCGA-IB-AAUV	49	0	NA	404	pancreas	stage iib	t3	n1	m0	male	2013	no	pancreas-adenocarcinoma ductal type	50	1980	r0	3	white
154	TCGA-IB-AAUW	63	1	230	NA	pancreas	stage iib	t3	n1	m0	female	2013	no	pancreas-adenocarcinoma ductal type	NA	NA	r0	1	white
155	TCGA-L1-A7W4	48	1	278	NA	pancreas	stage iib	t3	n1	m0	female	2013	no	pancreas-adenocarcinoma ductal type	NA	NA	r2	2	white
156	TCGA-LB-A7SX	74	1	393	NA	pancreas	stage iib	t3	n1	mx	female	2013	no	pancreas-adenocarcinoma ductal type	40	1952	r1	7	black or african american
157	TCGA-LB-A8F3	64	0	NA	379	pancreas	stage iia	t3	n0	mx	female	2013	yes	pancreas-adenocarcinoma ductal type	NA	NA	r0	0	black or african american
158	TCGA-LB-A9Q5	63	1	313	NA	pancreas	stage iib	t3	n1	mx	female	2013	yes	pancreas-adenocarcinoma ductal type	0.3	1971	r0	3	white
159	TCGA-M8-A5N4	48	0	NA	584	pancreas	stage iia	t3	n0	m0	female	NA	yes	pancreas-adenocarcinoma ductal type	NA	NA	r1	0	NA
160	TCGA-OE-A75W	75	1	267	NA	pancreas	stage iia	t3	n0	m0	male	2013	yes	pancreas-adenocarcinoma ductal type	30	1956	r0	0	white
161	TCGA-PZ-A5RE	44	1	470	NA	pancreas	stage iib	t3	n1	mx	female	2012	yes	pancreas-adenocarcinoma ductal type	NA	NA	NA	3	white
162	TCGA-Q3-A5QY	58	0	NA	416	pancreas	stage iib	t3	n1	mx	male	2012	no	pancreas-adenocarcinoma ductal type	NA	NA	r0	4	white
163	TCGA-Q3-AA2A	64	0	NA	95	pancreas	stage ib	t3	n1	mx	female	2013	no	pancreas-adenocarcinoma ductal type	NA	NA	rx	9	white
164	TCGA-RB-A7B8	81	1	466	NA	pancreas	stage iib	t3	n1	mx	female	2013	no	pancreas-adenocarcinoma-other subtype	NA	NA	r0	8	white
165	TCGA-RB-AA9M	43	0	NA	286	pancreas	stage iib	t1	n1	mx	male	2013	yes	pancreas-adenocarcinoma ductal type	NA	NA	r0	1	white
166	TCGA-RL-AAAS	60	0	NA	9	pancreas	stage ib	t2	n0	m0	female	2013	no	pancreas-adenocarcinoma ductal type	NA	NA	r0	0	white
167	TCGA-S4-A8RM	67	0	NA	737	pancreas	stage iib	t3	n1	mx	male	2013	no	pancreas-adenocarcinoma ductal type	25	1966	r0	1	white
168	TCGA-S4-A8RO	75	0	NA	525	pancreas	stage iib	t3	n1	mx	female	2013	yes	pancreas-adenocarcinoma ductal type	NA	NA	r1	1	white
169	TCGA-S4-A8RP	77	1	702	NA	pancreas	stage iib	t3	n1	mx	female	2010	yes	pancreas-adenocarcinoma ductal type	26	NA	r0	2	white
170	TCGA-US-A774	76	1	695	NA	pancreas	stage iib	t3	n1	mx	female	2011	no	pancreas-adenocarcinoma ductal type	4.65	1955	r0	2	white
171	TCGA-US-A776	61	0	NA	1216	pancreas	stage iia	t3	n0	mx	male	2011	no	pancreas-colloid (mucinous non-cystic) carcinoma	NA	NA	r0	0	white
172	TCGA-US-A779	54	1	511	NA	pancreas	stage iib	t3	n1b	mx	female	2011	NA	pancreas-adenocarcinoma ductal type	NA	NA	r0	2	white
173	TCGA-US-A77E	73	1	430	NA	pancreas	stage iib	t3	n1	mx	male	2012	no	pancreas-adenocarcinoma-other subtype	NA	NA	r1	2	white
174	TCGA-US-A77G	64	1	12	NA	pancreas	stage iib	t3	n1	mx	male	2010	no	pancreas-adenocarcinoma ductal type	NA	NA	r0	3	white
175	TCGA-US-A77J	81	1	568	NA	pancreas	stage iib	t3	n1b	mx	female	2010	NA	pancreas-adenocarcinoma ductal type	NA	NA	r0	4	white
176	TCGA-XD-AAUG	66	0	NA	420	pancreas	stage iv	t3	n1	m1	female	2013	no	pancreas-adenocarcinoma ductal type	NA	NA	r0	1	white
177	TCGA-XD-AAUH	57	0	NA	395	pancreas	stage iib	t3	n1	m0	female	2013	yes	pancreas-adenocarcinoma ductal type	NA	NA	r2	7	white
178	TCGA-XD-AAUI	50	1	366	NA	pancreas	stage iib	t3	n1	mx	female	2013	no	pancreas-adenocarcinoma ductal type	NA	1979	r1	10	white
179	TCGA-XD-AAUL	56	0	NA	498	pancreas	stage iia	t3	n0	mx	male	2013	no	pancreas-adenocarcinoma ductal type	30	1984	r0	0	white
180	TCGA-XN-A8T3	67	0	NA	951	pancreas	stage ib	t2	n0	m0	male	2012	yes	pancreas-adenocarcinoma ductal type	NA	NA	r1	0	white
181	TCGA-XN-A8T5	53	0	NA	720	pancreas	stage ib	t2	n0	m0	female	2012	yes	pancreas-adenocarcinoma-other subtype	15.2	1974	r1	0	white
182	TCGA-YB-A89D	59	0	NA	350	pancreas	stage iib	t3	n1	mx	male	2013	yes	pancreas-adenocarcinoma ductal type	NA	NA	r0	4	white
183	TCGA-YH-A8SY	73	0	NA	388	pancreas	stage iii	t3	n1	mx	female	2011	yes	NA	NA	NA	NA	16	white
184	TCGA-YY-A8LH	61	0	NA	2016	pancreas	stage iib	t3	n1	mx	female	2009	yes	pancreas-adenocarcinoma ductal type	46	1963	r0	2	white
185	TCGA-Z5-AAPL	74	0	NA	467	pancreas	stage iia	t3	n0	m0	female	2013	no	pancreas-adenocarcinoma ductal type	NA	NA	r0	0	white
186		NA	NA	NA	NA	NA	NA	NA	NA	NA	NA	NA	NA	NA	NA	NA	NA	NA	NA
187	all_p	NA	NA	NA	NA	NA	NA	NA	NA	NA	NA	NA	NA	NA	NA	NA	NA	NA	NA
188	all_q	NA	NA	NA	NA	NA	NA	NA	NA	NA	NA	NA	NA	NA	NA	NA	NA	NA	NA

### Sheet: suppl table2
Supplementary table 2: Details of 76 DMPs.
ProbeID	delta beta (tumor - Normal)	CHR	POS	Islands_Name	Relation_to_Island	UCSC_RefGene_Group	UCSC_RefGene_Name
cg02297063	-0.285034	chr19	1132389	NA	OpenSea	Body	SBNO2
cg02791973	-0.271504	chr19	1132256	NA	OpenSea	Body	SBNO2
cg03140412	-0.251577	chr11	415111	chr11:416419-417650	N_Shore	5'UTR	SIGIRR
cg19864130	-0.248782	chr19	1132420	NA	OpenSea	Body	SBNO2
cg21435684	-0.248466	chr17	80255457	chr17:80251357-80251673	S_Shelf	NA	NA
cg06752054	-0.248004	chr21	42733747	NA	OpenSea	TSS1500	MX2
cg21130374	-0.236161	chr21	42734266	NA	OpenSea	5'UTR	MX2
cg03178838	-0.229749	chr19	1132339	NA	OpenSea	Body	SBNO2
cg11496630	-0.228546	chr6	3024178	NA	OpenSea	NA	NA
cg16238993	-0.227505	chr19	1132372	NA	OpenSea	Body	SBNO2
cg23885932	-0.222922	chr19	1132294	NA	OpenSea	Body	SBNO2
cg12907959	-0.222866	chr22	36552828	NA	OpenSea	5'UTR	APOL3
cg05792169	-0.22125	chr15	85874227	NA	OpenSea	NA	NA
cg12255995	-0.221182	chr19	1132537	NA	OpenSea	Body	SBNO2
cg17534029	-0.220388	chr20	62318426	chr20:62318359-62318658	Island	Body	RTEL1
cg25416067	-0.219713	chr17	75315667	NA	OpenSea	5'UTR	NA
cg24039081	-0.219381	chr3	197155143	NA	OpenSea	NA	NA
cg13905238	-0.218677	chr3	197155273	NA	OpenSea	NA	NA
cg11575912	-0.217061	chr19	5828299	chr19:5827754-5828405	Island	3'UTR	NRTN
cg26348487	-0.215982	chr19	2488560	chr19:2488287-2488570	Island	NA	NA
cg12560128	-0.214887	chr12	113416061	NA	OpenSea	TSS1500	OAS2
cg07009284	-0.212548	chr8	76318515	chr8:76319450-76320196	N_Shore	NA	NA
cg09410512	-0.211579	chr2	224564400	NA	OpenSea	NA	NA
cg05267204	-0.211434	chr2	55360999	NA	OpenSea	NA	NA
cg12247222	-0.210917	chr19	17403313	chr19:17403039-17403570	Island	3'UTR	ABHD8
cg25508319	-0.208835	chr11	128778506	NA	OpenSea	5'UTR	KCNJ5
cg09495643	-0.207743	chr19	1132313	NA	OpenSea	Body	SBNO2
cg06172942	-0.206267	chr3	50378529	chr3:50377803-50378540	Island	TSS200	RASSF1
cg20003368	-0.205837	chr6	44026475	NA	OpenSea	NA	NA
cg13393476	-0.205172	chr19	39894666	chr19:39894558-39894768	Island	NA	NA
cg18517266	-0.203525	chr19	5827811	chr19:5827754-5828405	Island	Body	NRTN
cg08047457	-0.203501	chr3	50378413	chr3:50377803-50378540	Island	TSS200	RASSF1
cg09884146	-0.203278	chr2	65593908	NA	OpenSea	5'UTR	SPRED2
cg21390801	-0.202503	chr21	42733729	NA	OpenSea	TSS1500	MX2
cg14780632	0.200045	chr11	65816521	chr11:65816404-65816665	Island	5'UTR	GAL3ST3
cg21179088	0.200549	chr7	54612333	chr7:54612324-54612558	Island	Body	VSTM2A
cg27501878	0.200975	chr20	61638588	chr20:61636171-61639055	Island	TSS1500	BHLHE23
cg15672437	0.201307	chr13	113764555	chr13:113761566-113765534	Island	Body	F7
cg12071328	0.20159	chr11	20690930	chr11:20690579-20691845	Island	TSS200	NELL1
cg01360618	0.201807	chr3	69591659	chr3:69591011-69592050	Island	NA	NA
cg03061682	0.201951	chr15	28352098	chr15:28351606-28353102	Island	NA	NA
cg10300684	0.202192	chr14	29236323	chr14:29236835-29237832	N_Shore	1stExon	FOXG1
cg16620382	0.202394	chr6	43211213	chr6:43211114-43211345	Island	TSS200	TTBK1
cg01805540	0.202507	chr10	18429749	chr10:18429125-18430234	Island	1stExon	CACNB2
cg09619624	0.20296	chr22	18985632	chr22:18985499-18985700	Island	NA	NA
cg16364121	0.203976	chr17	35291924	chr17:35291899-35300875	Island	NA	NA
cg23774356	0.204169	chr22	19137874	chr22:19136293-19138512	Island	TSS200	GSC2
cg25884711	0.204648	chr7	24323840	chr7:24323558-24325080	Island	5'UTR	NPY
cg18770350	0.204825	chr1	236849966	chr1:236849472-236850323	Island	1stExon	ACTN2
cg11258943	0.204838	chr9	100615357	chr9:100615234-100617510	Island	TSS200	FOXE1
cg16703956	0.205019	chr5	1446217	chr5:1444678-1446648	Island	TSS1500	SLC6A3
cg23189410	0.205366	chr3	147125712	chr3:147126988-147128999	N_Shore	TSS1500	ZIC4
cg18863595	0.206197	chr3	6902845	chr3:6902823-6903516	Island	1stExon	GRM7
cg07819944	0.206868	chr10	124897153	chr10:124894075-124897366	Island	Body	HMX3
cg21277995	0.207306	chr6	393239	chr6:391188-393790	Island	Body	IRF4
cg03109827	0.20809	chr10	133110349	chr10:133109193-133111052	Island	TSS1500	TCERG1L
cg13703049	0.208745	chr7	27213610	chr7:27212416-27214396	Island	Body	HOXA10
cg27363829	0.208805	chr3	164914614	NA	OpenSea	TSS200	SLITRK3
cg18486102	0.208879	chr12	50297777	chr12:50297580-50297988	Island	TSS200	FAIM2
cg17839237	0.209973	chr7	19157193	chr7:19156050-19158042	Island	1stExon	TWIST1
cg19870512	0.210288	chr12	4919081	chr12:4918273-4919657	Island	5'UTR	KCNA6
cg18483908	0.211234	chr22	19017420	chr22:19016813-19017919	Island	NA	NA
cg27578811	0.212752	chr15	83316223	chr15:83315116-83317541	Island	Body	CPEB1
cg13601435	0.213217	chr9	120507431	chr9:120507227-120507642	Island	NA	NA
cg11940285	0.214628	chr3	129693385	chr3:129693127-129694841	Island	5'UTR	TRH
cg21270847	0.219146	chr1	164604806	NA	OpenSea	Body	PBX1
cg06947913	0.220443	chr12	50297793	chr12:50297580-50297988	Island	TSS200	FAIM2
cg22399133	0.221588	chr2	208989248	chr2:208988834-208989269	Island	1stExon	CRYGD
cg24221648	0.222138	chr13	79170283	chr13:79170114-79171231	Island	NA	NA
cg01227537	0.223612	chr3	147127012	chr3:147126988-147128999	Island	TSS200	ZIC1
cg18862481	0.226786	chr3	129693370	chr3:129693127-129694841	Island	5'UTR	TRH
cg13791254	0.234184	chr9	100616607	chr9:100615234-100617510	Island	1stExon	FOXE1
cg20302133	0.23579	chr1	111217194	chr1:111216244-111217937	Island	1stExon	KCNA3
cg13405887	0.236174	chr9	132382812	chr9:132382432-132383004	Island	1stExon	C9orf50
cg18318649	0.239791	chr5	87974369	chr5:87976094-87976546	N_Shore	Body	LOC645323
cg06304097	0.264728	chr10	133109867	chr10:133109193-133111052	Island	1stExon	TCERG1L

### Sheet: suppl table 3
Supplementary table 3: Details of the 43 genes with differential methylation (gDMs)
	GENE NAME	FULL NAME	FUNCTION
	ACTN2	Actinin Alpha 2	involved in binding actin to the membrane.
	MX2	MX Dynamin Like GTPase 2	potent role against viral infection, involved in interferon signalling, tumor suppressor; regulated by IFN beta
	APOL3	Apolipoprotein L3	lipid transport, over expressed in cancer; regulated by IFN alfa
	OAS2	2'-5'-Oligoadenylate Synthetase 2	upregulated in pancreatic cancer, works like anti-viral immune response, induced by interferons; regulated by IFN beta
	RASSF1	Ras Association Domain Family Member 1	highly expressed in PAAD; tumour suppressor gene; inhibit the accumulation of cyclin D1, and thus induce cell cycle arrest. correlated with the hypermethylation of its CpG-island promoter region
	SPRED2	Sprouty Related EVH1 Domain Containing 2	control ERK signalling; negatively regulate Ras and MAPK signalling; tumour suppressor
	GAL3ST3	Galactose-3-O-Sulfotransferase 3	distinct tissue distribution and substrate specificities
	BHLHE23	Basic Helix-Loop-Helix Family Member E23	previously reported to be hypermethylated, transcriptional repressor
	NELL1	Neural EGFL Like 1	hypermethylatedd in renal cancer cell line
	FOXG1	Forkhead Box G1	associated with Rett syndrome
	TTBK1	Tau Tubulin Kinase 1	tumour suppressor gene; hypermethylated in many breast and prostate cancer
	CACNB2	Calcium Voltage-Gated Channel Auxiliary Subunit Beta 2	Calcium channel, voltage-dependent; hypermethylated in esophageal adenocarcinoma
	GSC2	GoosecoidHomeobox 2	transcriptional regulation; hypermethylated in cancers
	NPY	Neuropeptide Y	hypermethylated in gastric cancer; related to panceatic cancer risk;
	FOXE1	Forkhead Box E1	frequently hypermethylated TSG in pancreatic cancer
	SLC6A3	Solute Carrier Family 6 Member 3	associated with idiopathic epilepsy
	GRM7	Glutamate Metabotropic Receptor 7	Glutamate Metabotropic Receptor 7
	SLITRK3	SLIT And NTRK Like Family Member 3	involved in controlling neurite outgrowth. Enhanced expression of this gene was found in gastrointestinal stromal tumor
	TWIST1	Twist Family BHLH Transcription Factor 1	hypermethylated in pancreatic cancer and many other cancers; promote EMT and chemoresistance; transcription factor
	TRH	Thyrotropin Releasing Hormone
	FAIM2	Fas Apoptotic Inhibitory Molecule 2	hypermethylated in pancreatic cancer
	CRYGD	Crystallin Gamma D	involved in cataract formation.
	ZIC4	Zic Family Member 4	involved in Dandy-Walker malformation
	ZIC1	Zic Family Member 1	over expressed in gastric and pancreatic cancer; promoter hypermethylation called reduced expression
	KCNA6	Potassium Voltage-Gated Channel Subfamily A Member 6	Involved in insulin secretion, neuronal excitability, epithelial electrolyte transport
	KCNA3	Potassium Voltage-Gated Channel Subfamily A Member 3	potassium gated ion channel; deregulated in cancers; generally overexpressed in cancer
	C9orf50	Chromosome 9 Open Reading Frame 50	Involved in Spastic Paraplegia 20
	TCERG1L	Transcription Elongation Regulator 1 Like	tumour suppressor; hypermethylated in pancreatic cancers
	CPEB1	Cytoplasmic Polyadenylation Element Binding Protein 1	play a role in cell proliferation and tumorigenesis.
	HMX3	H6 Family Homeobox 3	Diseases associated with HMX3 include Superior Semicircular Canal Dehiscence
	HOXA10	Homeobox A10	regulate gene expression, morphogenesis, and differentiation.
	IRF4	Interferon Regulatory Factor 4	activation of innate and adaptive immune systems.
	VSTM2A	V-Set and Transmembrane Domain Containing 2A	Diseases include Phosphoserine Phosphatase Deficiency and Serine Deficiency
	PBX1	PBX Homeobox 1	associated with pre-B-cell acute lymphoblastic leukemia.
	KCNJ5	Potassium Inwardly Rectifying Channel Subfamily J Member 5	aldosterone-producing adenomas.
	NRTN	Neurturin	promotes survival of neuronal populations.
	ABHD8	Abhydrolase Domain Containing 8	hydrolase activity
	RTEL1	Regulator of Telomere Elongation Helicase 1	stability, protection and elongation of telomere
	SBNO2	Strawberry Notch Homolog 2	regulator in the proinflammatory cascade, transcriptional corepression of NF-kappaB in macrophages
	SIGIRR	Single Ig And TIR Domain Containing	IL-1R8, negatively regulate anti-inflammatory functions of IL37 and IL-1; regulated by IFN beta

### Sheet: suppl table 4
Supplementary table 4: Primer sequences
Primers for MSP
Gene	Methylated forward	Methylated reverse
FAIM2	TTATTGGGGTTGTTTCGTAGC	ATAACCGCAACCTACCTACGTC
NPY	CGGGTGGGAGTTATTTAAGC	CTCCACAAAACGAAAAACTACGT
FOXE1	TTTTTGGTAGAGGTTTGAAAAGTTC	CCTTAAAAAAACCACGAAACGTA
	Unmethylated forward	Unmethylated reverse
FAIM2	TTTATTTATTGGGGTTGTTTTGTAGT	TAAATAACCACAACCTACCTACATC
NPY	GTGGGTGGGAGTTATTTAAGTGT	ACTCCACAAAACAAAAAACTACATC
FOXE1	TTTTGGTAGAGGTTTGAAAAGTTTG	CTCCTTAAAAAAACCACAAAACATA
Primers for gene expression
Gene	Forward	Reverse
SIGIRR	TCTGTGGCGACTTCATCTGG	ACCGTCCTTGTTCAAGCTCA
RASSF1	TCTGTGGCGACTTCATCTGG	ACCGTCCTTGTTCAAGCTCA
KCNA6	AGGATGAAGACGATTCCTACACA	AGGGGAAGATAGCCACCAAGT
FAIM2	CTAGAACCCACGCGGAGGAA	CCTCCTTCTTCTCGCCATGC
FOXE1	GACCACGGTGGACTTCTACG	GCGGACACGAACCGATCTAT
NPY	GGAAAACGATCCAGCCCAGA	CAGGGTCTTCAAGCCGAGTT
SLITRK3	TTCCATAGCTGAGATGCTTCACA	GGAATCGGGGTAGTCCATCC

### Sheet: suppl table5
Supplementary table 5: Functional analysis of gDMs with IPA
Categories	Diseases or Functions Annotation	p-Value	Molecules	# Molecules
Cell Cycle	interphase	0.00843	FOXG1,HOXA10,MX2,PBX1,RASSF1,TWIST1	6
	arrest in interphase of breast cancer cell lines	0.000301	HOXA10,RASSF1,TWIST1	3
	arrest in G2 phase of breast cancer cell lines	0.000965	RASSF1,TWIST1	2
	arrest in G1 phase of breast cancer cell lines	0.00194	HOXA10,RASSF1	2
	exit from G1 phase of cervical cancer cell lines	0.00192	RASSF1	1
	mitosis of neuroblastoma cell lines	0.00192	FOXG1	1
	arrest in M phase of epithelial cell lines	0.00575	RASSF1	1
	arrest in cell cycle progression of stomach cancer cell lines	0.00575	RASSF1	1
	entry into S phase of hepatoma cell lines	0.00575	PBX1	1
	arrest in G1 phase of stomach cancer cell lines	0.00765	RASSF1	1
	arrest in cell cycle progression of kidney cancer cell lines	0.00765	RASSF1	1
	delay in cell cycle progression of cervical cancer cell lines	0.00765	RASSF1	1
	arrest in M phase of kidney cell lines	0.00956	RASSF1	1
Gene Expression	expression of RNA	0.00158	APOL3,BHLHE23,CPEB1,FOXE1,FOXG1,GSC2,HOXA10,IRF4,PBX1,SBNO2,TRH,TWIST1,VSTM2A,ZIC1	14
	transcription	0.00257	APOL3,BHLHE23,FOXE1,FOXG1,GSC2,HOXA10,IRF4,PBX1,SBNO2,TRH,TWIST1,VSTM2A,ZIC1	13
	transcription of RNA	0.0029	APOL3,BHLHE23,FOXE1,FOXG1,GSC2,HOXA10,IRF4,PBX1,SBNO2,TRH,TWIST1,ZIC1	12
	activation of DNA endogenous promoter	0.00109	BHLHE23,FOXE1,FOXG1,GSC2,HOXA10,IRF4,PBX1,SBNO2,TWIST1,ZIC1	10
Lipid Metabolism, Molecular Transport, Small Molecule Biochemistry	secretion of steroid hormone	0.000179	KCNJ5,NPY,TRH	3
	quantity of 1,2-diacylglycerol	0.00383	TRH	1
	storage of lipid	0.0121	NPY,VSTM2A	2
	consumption of fat	0.00383	NPY	1
	liberation of stearic acid	0.00383	TRH	1
	liberation of arachidonic acid	0.00575	TRH	1
Molecular Transport	transport of molecule	0.000251	ACTN2,CACNB2,CPEB1,GRM7,KCNA3,KCNA6,KCNJ5,MX2,NPY,NRTN,SLC6A3,TRH,ZIC1	13
	transport of metal ion	8.71e-06	ACTN2,CACNB2,KCNA3,KCNA6,KCNJ5,NPY,TRH	7
	secretion of molecule	0.0028	GRM7,KCNJ5,NPY,NRTN,SLC6A3,TRH	6
	transport of K+	7.15e-05	ACTN2,KCNA3,KCNA6,KCNJ5	4
	internalization of water	0.00575	NPY	1
	import of protein	0.0101	MX2,ZIC1	2
	import of reporter protein	0.00192	MX2	1
Small Molecule Biochemistry	release of hormone	0.00229	KCNA3,TRH	2

### Sheet: suppl table6
Supplementary table 6: Functional analysis of gDMs with Metascape
Category	Term	Description	LogP	Log(q-value)	InTerm_InList	Symbols
Oncogenic Signatures	M2876	KRAS.50 UP.V1 DN	-4.14068	-0.0344867	3/15	CRYGD,MX2,SLC6A3,TRH,APOL3,CACNB2,GRM7
GO Biological Processes	GO:0043271	negative regulation of ion transport	-3.81288	-0.0344867	4/49	ACTN2,GRM7,TRH,TWIST1,CACNB2
GO Biological Processes	GO:0043269	regulation of ion transport	-3.62876	-0.0304635	8/302	ACTN2,CACNB2,GRM7,KCNA3,KCNA6,KCNJ5,TRH,TWIST1,SLC6A3,NPY
Oncogenic Signatures	M2887	KRAS.BREAST UP.V1 DN	-3.58635	-0.0304635	4/56	CRYGD,KCNA3,PBX1,APOL3,FOXE1,SLC6A3
Reactome Gene Sets	R-HSA-909733	Interferon alpha/beta signaling	-3.50783	-0.0304635	3/24	IRF4,MX2,OAS2,SBNO2,SIGIRR,CPEB1,TWIST1
Oncogenic Signatures	M2741	PRC2 SUZ12 UP.V1 UP	-2.85869	0	4/87	HOXA10,NPY,SLITRK3,ZIC4
Reactome Gene Sets	R-HSA-1280215	Cytokine Signaling in Immune system	-2.80129	0	7/311	ACTN2,IRF4,MX2,NRTN,OAS2,TWIST1,SPRED2,CACNB2,TRH
GO Biological Processes	GO:0071222	cellular response to lipopolysaccharide	-2.51723	0	3/52	SBNO2,SIGIRR,CPEB1,F7,NPY,SLC6A3
GO Biological Processes	GO:2001020	regulation of response to DNA damage stimulus	-2.03971	0	3/77	TWIST1,RTEL1,SPRED2
GO Biological Processes	GO:0001666	response to hypoxia	-1.95228	0	4/156	F7,TRH,TWIST1,CPEB1
